# Phagocytosis-driven neurodegeneration through opposing roles of an ABC transporter in neurons and phagocytes

**DOI:** 10.1101/2024.05.19.594870

**Authors:** Xinchen Chen, Bei Wang, Ankita Sarkar, Zixian Huang, Nicolas Vergara Ruiz, Ann T. Yeung, Rachael Chen, Chun Han

## Abstract

Lipid homeostasis is critical to the survival of neurons. Lipid transporters from the ATP-binding cassette A (ABCA) subfamily are important regulators of lipid trafficking and are associated with multiple neurodegenerative diseases. How ABCA transporters regulate specific aspects of lipid homeostasis to impact neurodegeneration is an outstanding question. Here we report that the *Drosophila* ABCA protein Engulfment ABC Transporter in the ovary (Eato) contributes to phagocytosis-dependent neurodegeneration by playing two opposing roles in neurons and nearby phagocytes: In neurons, Eato prevents dendrites and axons from being attacked and engulfed by neighboring phagocytes; in phagocytes, however, Eato enhances the ability of these cells to detect neurons as engulfment targets. Thus, *Eato* deficiency in neurons alone results in severe phagocytosis-dependent dendrite and axon degeneration, whereas removing *Eato* from both neurons and phagocytes completely rescues the neurite degeneration. Surprisingly, Eato exerts its functions in both neurons and phagocytes by suppressing the effects of the eat-me signal phosphatidylserine (PS) exposed on the cell surface. Interestingly, multiple human and *C. elegans* ABCA homologs can compensate for the loss of *Eato* in phagocytes but not in neurons, suggesting both conserved and cell type-specific activities of these ABCA proteins. These results reveal how ABCA proteins participate in neurodegeneration by regulating PS homeostasis and imply possible mechanisms of neuron-phagocyte interactions in neurodegenerative diseases.
