## Supplementary material for "Phagocytosis-driven neurodegeneration through opposing roles of an ABC transporter in neurons and phagocytes": Key resource table

### Sheet: Table S1
Reagent/Resource	Source	Identifier	Additional Information
Experimental Models: Organisms/Strains
ppk-MApHS	Han et al., 2014		ppk-MApHS1
ppk-CD4-tdTomato	Han et al., 2011		ppk-spGFP11-CD4-tdTom2
UAS-CD4-tdTomato	Han et al., 2011		UAS-CD4-tdTom7M1
UAS-MApHS	Han et al., 2014		UAS-MApHSVK00019
ppk-Cas9	Poe et al., 2019		ppk-Cas91B
shot-Cas9	Ji et al., 2022		shot-Cas91A
Act-Cas9 w lig4	BDSC	RRID:BDSC_58492
zk-Cas9	Koreman et al., 2021		zk-Cas93
tub-Cas9	This study		tub-Cas9M13-1
hh-Cas9	Poe et al., 2019		R28E04-Cas96A
y1 nos-Cas9ZH-2A w*	BDSC	RRID:BDSC_54591
gRNA-Eato	This study		gRNA-EatoVK27
gRNA-CDC50	Sapar et al., 2018		gRNA-CDC50attP2
gRNA-ATP8A	Sapar et al., 2018		gRNA-ATP8AVK00019
gRNA-drpr	Ji et al., 2022		gRNA-drpr(BR)VK00027
gRNA-40D2(Gal80)	Koreman et al., 2021		gRNA-40D2(Gal80)VK00037
ppk-Gal4	Han et al., 2012		ppk-Gal41a
Gal421-7	Song et al., 2007		GawB21-7
R38F11-Gal4	BDSC	RRID:BDSC_50014
Dcg-Gal4	Suh et al., 2006
en-Gal4	BDSC	RRID:BDSC_30564	en2.4-GAL4e16E
RabX4-Gal4	BDSC	RRID:BDSC_51602	RabX4-GAL4(loxP)VK33, 3xP3-RFP removed
repo-Gal4	BDSC	RRID:BDSC_7415
Eato-Gal4	This study		Eato-Gal4MI14571
UAS-mCherry.nls	BDSC	RRID:BDSC_38424	UAS-mCherry.NLS3
UAS-EGFP	BDSC	RRID:BDSC_6874
UAS-Eato-RNAiHMC06027	BDSC	RRID:BDSC_65080
UAS-Eato-RNAiKK104197	VDRC	VDRC107135
UAS-Eato-RNAiGD1133	VDRC	VDRC11082
UAS-Eato(B)-FLAG	This study		UAS-Eato(B)-FLAGVK00020
UAS-Eato(B.MM)-FLAG	This study		UAS-Eato(B.MM)-FLAGVK00020
UAS-drpr	BDSC	RRID:BDSC_67035	UAS-drpr.I2
UAS-hABCA1	BDSC	RRID:BDSC_84758	UAS-hABCA1.BVK00037
UAS-hABAC2	BDSC	RRID:BDSC_84743	UAS-hABCA2.BVK00033
UAS-hABCA3-FLAG	This study		UAS-hABCA3-FLAGVK00020
UAS-hABCA4-FLAG	This study		UAS-hABCA4-FLAGVK00005
UAS-hABCA5-FLAG	This study		UAS-hABCA5-FLAGVK00020
UAS-hABCA7-YFP	This study		UAS-ABCA7-YFPVK00005
UAS-hABCA12-FLAG	This study		UAS-hABCA12-FLAGVK00020
UAS-CED7	This study		UAS-Ced7-FLAGVK00020
UAS-ATP8A	Ji et al., 2022		UAS-ATP8A(core)VK00016
UAS-CDC50-T2A-ATP8A(core)	This study		UAS-CDC50-T2A-ATP8A(core)VK00018
UAS-mIFP-T2A-HO1	BDSC	RRID:BDSC_64181	UAS-mIFP-T2A-HO1VK00005
UAS-GFP-LactC1C2	Sapar et al., 2018		UAS-GFP-LactC1C2VK00018]
10×QUAS-6×GFP	BDSC	RRID:BDSC_52263	10XQUAS-6XGFPattP2
ppk-LexA	Poe et al., 2017		ppk-LexA3
dcg-LexA	Karuparti et al., 2023		dcg-LexAGAD
R16A03-LexA	Sapar et al., 2018		R16A03-LexAp65VK00027
LexAop-GFP-LactC1C2	Sapar et al., 2018		13xLexAop2-sfGFP-LactC1C2VK00033
LexAop-TMEM16FCA	This study		11xLexAop2-TMEM16F(Y563K-D703R)VK00005
UAS-mNG(1-10)	This study		UAS-mNG2(1-10)VK00027
Eato-(mNG11-OLLAS)x4-T2A-QF2	This study
EatoMiMIC	BDSC	RRID:BDSC_59537	EatoMI14571
drprindel3	Sapar et al., 2018
Eato10	This study
pC(loxP2-attB-SA(1)-T2A-Gal4-Hsp70)	Diao et al., 2015
Cre vas-int	Diao et al., 2015
UAS-LSD-2-EGFP	Michael Welte, University of Rochester		UASp-LSD2-EGFPTG24
UAS-bmm	BDSC	RRID:BDSC_76600	UAS-bmm.cGa2
Recombinant DNA
pAC-U63-tgRNA-Rev	Poe et al., 2019	RRID:Addgene_112811
pACU	Han et al., 2011	RRID:Addgene_58372
attB-P[acman]-ApR	DGRC	RRID:DGRC_1245
pIACU3	This study
pRK5-ABCA4	Rando Allikmets, Columbia University
pBudCE4-ABCA7:YFP	Yannick Hamon and Dr. Giovanna Chimini, Aix Marseille University
pSL1190-Ced7	Ding Xue, University of Colorado Boulder
pEGFP-N1-m16F(Y563K-D703R)	Huanghe Yang, Duke University
pACU-CDC50-T2A	Ji et al., 2023
pACU-ATP8A(core)	Ji et al., 2022
pDONR221	Thermo Fisher Scientific		Catalog number: 12536017
pDEST-APIC-Cas9	Poe et al., 2017	RRID:Addgene_121657	Addgene 121657
pENTR11	Thermo Fisher Scientific		Catalog number: A10467
pAC-CR7T-gRNA2.1-nlsBFP	Koreman et al., 2021	RRID:Addgene_170515	Addgene 170515
Antibody
Rat-Elav-7E8A10 (1:20)	Developmental Studies Hybridoma Bank	RRID: AB_528218
8D12 anti-Repo (1:20)	Developmental Studies Hybridoma Bank	RRID: AB_528448
Rabbit anti Drpr polyclonal (1:100)	Freeman et al., 2003
V5 Tag Antibody (R960-25) (1:400)	Thermo Fisher Scientific	RRID: AB_2556564
Rat anti OLLAS Epitope Tag Antibody (L2)	Invitrogen	RRID: AB_11152481
Cy™5 AffiniPure Donkey Anti-Rat IgG (H+L) (1:400)	Jackson ImmunoResearch Labs	RRID: AB_2340671
Alexa Fluor® 647 AffiniPure Donkey Anti-Mouse IgG (H+L) (1:400)	Jackson ImmunoResearch Labs	RRID: AB_2340862
Alexa Fluor® 488 AffiniPure Donkey Anti-Rabbit IgG (H+L) (1:400)	Jackson ImmunoResearch Labs	RRID: AB_2313584
Alexa Fluor® 488 AffiniPure Donkey Anti-Mouse IgG (H+L) (1:400)	Jackson ImmunoResearch Labs	RRID: AB_2340846
Software and Algorithms
Fiji	https://fiji.sc/	RRID: SCR_002285
R	https://www.r-project.org/	RRID: SCR_001905
Adobe Photoshop	Adobe	RRID:SCR_014199
Adobe Illustrator	Adobe	RRID:SCR_010279
